# The Hsp40 co-chaperone DNAJC7 regulates polyglutamine aggregation and exhibits context-dependent effects on polyglycine aggregation

**DOI:** 10.1101/2025.08.10.669490

**Authors:** Biswarathan Ramani, Kean Ehsani, Martin Kampmann

## Abstract

Protein-encoding nucleotide repeat expansion diseases, including polyglutamine (polyQ) and polyglycine (polyG) diseases, are characterized by the accumulation of aggregation-prone proteins. In the polyQ diseases, including Huntington’s disease and several spinocerebellar ataxias, substantial prior evidence supports a pathogenic role for mutant polyQ-expanded protein misfolding and aggregation, with molecular chaperones showing promise in suppressing disease phenotypes in cellular and animal models. The goal of this study is to establish a scalable cell-based model to systematically evaluate genetic modifiers of protein aggregation in both polyQ and polyG diseases. We developed FRET-based reporter systems that model polyQ and polyG aggregation in human cells and used them to perform high-throughput CRISPR interference screens targeting all known molecular chaperones. In the polyQ model, the screen identified multiple Hsp70 chaperones and Hsp40 co-chaperones previously implicated in polyQ aggregation and additionally revealed the Hsp40 co-chaperone DNAJC7 as a potent and previously unrecognized suppressor of polyQ aggregation. In contrast, in a FRET-based polyG aggregation model of neuronal intranuclear inclusion disease, CRISPRi screening showed minimal overlap of chaperone modifiers of the polyQ screen. Direct knockdown of DNAJC7 also did not affect polyG aggregation, yet overexpressed DNAJC7 co-localized with both polyQ and polyG aggregates in cells and reduced their aggregation. In addition to establishing new inducible, scalable cellular models for polyQ and polyG aggregation, this work expands the role of DNAJC7 in regulating folding of disease-associated proteins.
