## Supplementary Table 1 for "The Hsp40 co-chaperone DNAJC7 regulates polyglutamine aggregation and exhibits context-dependent effects on polyglycine aggregation"

### Sheet: Sheet1
Primers for genotyping R6/1 mice				PCR cycling conditions for genotyping
oIMR7338	CTAGGCCACAGAATTGAAAGATCT			1x	35x	1x
oIMR7339	GTAGGTGGAAATTCTAGCATCATCC			95 C for 30s	95 C for 30s	72 C for 2m
oIMR1594	CCGCTCAGGTTCTGCTTTTA				60 C for 1m
oIMR1596	TGGAAGGACTTGAGGGACTC				72 C for 45 s
sgRNA protospacer sequences cloned into pMK1334 plasmid backbone
sgNTC#1	GAGTCTGGGGAGGACATTGT
sgNTC#2	GAGACGAGGACATGTGTAGC
sgDNAJC7#1	GGCTGCCGCGGAGTGCGATG
sgDNAJC7#2	GGCGGAGTGCGATGTGGTAA
sgOGT#1	GGTTACAGGCTTCAAACCCT
sgOGT#2	GACGGCGCGAGACCCCAAGG
List of plasmids used in this study		Description
Plasmid name	plasmid file name
EF1a-GFP-HTTex1-Q25	paav-ef1a-egfp-httex1-q25.gb	AAV backbone expressing eGFP-HTT-Q25 under an EF1-alpha promoter
EF1a-GFP-HTTex1-Q72	paav-ef1a-egfp-httex1-q72.gb	AAV backbone expressing eGFP-HTT-Q72 under an EF1-alpha promoter
EF1a-3xFLAG-HTTex1-Q25	paav-ef1a-3xflag-httex1-q25.gb	AAV backbone expressing 3XFLAG-tagged HTTex1 with 25 glutamines under an EF1-alpha promoter. Glutamines are encoded by alternating CAG and CAA
EF1a-3xFLAG-HTTex1-Q72	paav-ef1a-3xflag-httex1-q72.gb	AAV backbone expressing 3XFLAG-tagged HTTex1 with 72 glutamines under an EF1-alpha promoter. Glutamines are encoded by alternating CAG and CAA
EF1a-3xFLAG-G12	paav-ef1a-3xflag-un2c-G12.gb	AAV backbone expressing 3XFLAG-tagged upstream NOTCH2NLC ORF with 12 glycines under an EF1-alpha promoter. Glycines are encoded by alternating GGC, GGG, and GGA
EF1a-3xFLAG-G100	paav-ef1a-3xflag-un2c-G100.gb	AAV backbone expressing 3XFLAG-tagged upstream NOTCH2NLC ORF with 100 glycines under an EF1-alpha promoter. Glycines are encoded by alternating GGC, GGG, and GGA
pLEX-NLS-mNeonGreen-Q79	plex-nls-mneon-ctatx3-q24.gb	Lentiviral backbone expressing a nuclear-localized mNeonGreen fused to c-terminal ATXN3 containing 24 glutamines under a doxycycline-inducible Tet-ON 3G promoter
pLEX-NLS-mNeonGreen-Q79	plex-nls-mneon-ctatx3-q79.gb	Lentiviral backbone expressing nuclear-localized mNeonGreen fused to c-terminal ATXN3 containing 79 glutamines under a doxycycline-inducible Tet-ON 3G promoter
pLEX-NLS-mNeonGreen-G12	plex-nls-mneon-un2c-g12.gb	Lentiviral backbone expressing nuclear-localized mNeonGreen fused to upstream NOTCH2NLC ORF with 12 glycines under a doxycycline-inducible Tet-ON 3G promoter
pLEX-NLS-mNeonGreen-G100	plex-nls-mneon-un2c-g100.gb	Lentiviral backbone expressing nuclear-localized mNeonGreen fused to upstream NOTCH2NLC ORF with 100 glycines under a doxycycline-inducible Tet-ON 3G promoter
pLEX-NLS-mScarlet-Q24	plex-nls-mscarlet-ctatx3-q24.gb	Lentiviral backbone expressing nuclear-localized mScarlet fused to c-terminal ATXN3 containing 24 consecutive glutamines (that follow three glutamines as a lysine - "Q3KQ79") under a doxycycline-inducible Tet-ON 3G promoter. The glutamines are encoded by a pure CAG repeat.
pLEX-NLS-mScarlet-Q79	plex-nls-mscarlet-ctatx3-q79.gb	Lentiviral backbone expressing nuclear-localized mScarlet fused to c-terminal ATXN3 containing 79 consecutive glutamines (that follow three glutamines as a lysine - "Q3KQ79") under a doxycycline-inducible Tet-ON 3G promoter. The glutamines are encoded by a pure CAG repeat.
pLEX-NLS-mScarlet-G12	plex-nls-mscarlet-un2c-g12.gb	Lentiviral backbone expressing nuclear-localized mScarlet fused to upstream NOTCH2NLC ORF with 12 glycines under a doxycycline-inducible Tet-ON 3G promoter
pLEX-NLS-mScarlet-G100	plex-nls-mscarlet-un2c-g100.gb	Lentiviral backbone expressing nuclear-localized mScarlet fused to upstream NOTCH2NLC ORF with 100 glycines under a doxycycline-inducible Tet-ON 3G promoter
pLEX-eGFP-HTTex1-Q72	plex-egfp-httex1-q72.gb	Lentiviral backbone expressing eGFP fused to HTTex1 with 25 glutamines under a doxycycline-inducible Tet-ON 3G promoter
EF1a-BFP	plv-ef1a-mtag-bfp.gb	Lentiviral backbone (pMK1200) expressing mTagBFP2 under an EF1-alpha promoter
EF1a-BFP-DNAJC7	plv-ef1a-mtag-bfp-dnajc7.gb	Lentiviral backbone (pMK1200) expressing mTagBFP2-DNAJC7 under an EF1-alpha promoter
pLEX-mNeonGreen-Q79	plex-mneon-ctatx3-q24.gb	Lentiviral backbone expressing a nuclear-localized mNeonGreen fused to c-terminal ATXN3 containing 24 glutamines under a doxycycline-inducible Tet-ON 3G promoter
pLEX-mNeonGreen-Q79	plex-mneon-ctatx3-q79.gb	Lentiviral backbone expressing nuclear-localized mNeonGreen fused to c-terminal ATXN3 containing 79 glutamines under a doxycycline-inducible Tet-ON 3G promoter
pLEX-mNeonGreen-G12	plex-mneon-un2c-g12.gb	Lentiviral backbone expressing nuclear-localized mNeonGreen fused to upstream NOTCH2NLC ORF with 12 glycines under a doxycycline-inducible Tet-ON 3G promoter
pLEX-mNeonGreen-G100	plex-mneon-un2c-g100.gb	Lentiviral backbone expressing nuclear-localized mNeonGreen fused to upstream NOTCH2NLC ORF with 100 glycines under a doxycycline-inducible Tet-ON 3G promoter
pLEX-mScarlet-Q24	plex-mscarlet-ctatx3-q24.gb	Lentiviral backbone expressing nuclear-localized mScarlet fused to c-terminal ATXN3 containing 24 consecutive glutamines (that follow three glutamines as a lysine - "Q3KQ79") under a doxycycline-inducible Tet-ON 3G promoter. The glutamines are encoded by a pure CAG repeat.
pLEX-mScarlet-Q79	plex-mscarlet-ctatx3-q79.gb	Lentiviral backbone expressing nuclear-localized mScarlet fused to c-terminal ATXN3 containing 79 consecutive glutamines (that follow three glutamines as a lysine - "Q3KQ79") under a doxycycline-inducible Tet-ON 3G promoter. The glutamines are encoded by a pure CAG repeat.
pLEX-mScarlet-G12	plex-mscarlet-un2c-g12.gb	Lentiviral backbone expressing nuclear-localized mScarlet fused to upstream NOTCH2NLC ORF with 12 glycines under a doxycycline-inducible Tet-ON 3G promoter
pLEX-mScarlet-G100	plex-mscarlet-un2c-g100.gb	Lentiviral backbone expressing nuclear-localized mScarlet fused to upstream NOTCH2NLC ORF with 100 glycines under a doxycycline-inducible Tet-ON 3G promoter
